# *Sinorhizobium meliloti* FcrX coordinates cell cycle and division during free-living growth and symbiosis

**DOI:** 10.1101/2023.03.13.532326

**Authors:** Sara Dendene, Shuanghong Xue, Quentin Nicoud, Odile Valette, Angela Frascella, Anna Bonnardel, Romain Le Bars, Mickaël Bourge, Peter Mergaert, Matteo Brilli, Benoît Alunni, Emanuele G. Biondi

**Author notes:** co-last authors (Benoît Alunni, Emanuele G. Biondi).

## Abstract

*Sinorhizobium meliloti* is a soil bacterium that establishes a symbiosis within root nodules of legumes (*Medicago sativa*, for example) where it fixes atmospheric nitrogen into ammonia and obtains in return carbon sources and other nutrients. In this symbiosis, *S. meliloti* undergoes a drastic cellular change leading to a terminal differentiated form (called bacteroid) characterized by genome endoreduplication, increase of cell size and high membrane permeability. The bacterial cell cycle (mis)regulation is at the heart of this differentiation process. In free-living cells, the master regulator CtrA ensures the progression of cell cycle by activating cell division (controlled by the tubulin-like protein FtsZ) and simultaneously inhibiting supernumerary DNA replication, while on the other hand the downregulation of CtrA and FtsZ is essential for bacteroid differentiation during symbiosis, preventing endosymbiont division and permitting genome endoreduplication. Little is known in *S. meliloti* about regulators of CtrA and FtsZ, as well as the processes that control bacteroid development. Here, we combine cell biology, biochemistry and bacterial genetics approaches to understand the function(s) of FcrX, a new factor that controls both CtrA and FtsZ, in free-living growth and in symbiosis. Depletion of the essential gene *fcrX* led to abnormally high levels of FtsZ and CtrA and minicell formation. Using multiple complementary techniques, we showed that FcrX is able to interact physically with FtsZ and CtrA. Moreover, its transcription is controlled by CtrA itself and displays an oscillatory pattern in the cell cycle. We further showed that, despite a weak homology with FliJ-like proteins, only FcrX proteins from closely-related species are able to complement *S. meliloti fcrX* function. Finally, deregulation of FcrX showed abnormal symbiotic behaviors in plants suggesting a putative role of this factor during bacteroid differentiation. In conclusion, FcrX is the first known cell cycle regulator that acts directly on both, CtrA and FtsZ, thereby controlling cell cycle, division and symbiotic differentiation.
