## Supplementary material for "*Sinorhizobium meliloti* FcrX coordinates cell cycle and division during free-living growth and symbiosis": Table S2

### Sheet: Description
Table S2 Data of figure 5B

### Sheet: Data of figure 5B
							Protein name (if ortholog is present)
Species name	Position ctrA	Position FcrX	position FliJ	Distance CtrA-FcrX	Distance CtrA-FliJ	Genome Length	CtrA	FcrX	FliJ
Caulobacter crescentus CB15	3.25331e+06		3.25837e+06		5057	4016947	AAK24997.1		AAK25003.1
Sinorhizobium meliloti 1021	2.92243e+06	2921354		1076.5		3654135	CAC47297.1	CAC47296.1
Zymomonas mobilis subsp. mobilis ZM4 = ATCC 31821	1399438					2056363	AAV90011.1
Brucella melitensis bv. 1 str. 16M	444150	443073		1077		2117144	AAL51604.1	AAL51603.1
Wolbachia endosymbiont of Drosophila melanogaster	706249					1267782	AAS14424.1
Rickettsia typhi str. Wilmington	80242.5					1111496	AAU03547.1
Rhizobium leguminosarum bv. viciae 3841	3.96014e+06	3959182		959.5		5057142	CAK09248.1	CAK09247.1
Mesorhizobium japonicum MAFF 303099	2.2569e+06	2.25786e+06		955		7036071	BAB49850.1	BAB49851.1
Magnetospirillum magneticum AMB-1	677868					4967148	BAE49433.1
Orientia tsutsugamushi str. Ikeda	377928					2008987	BAG39828.1
Azorhizobium caulinodans ORS 571	1.34266e+06	1343656		997.5		5369772	BAF87198.1	BAF87199.1
Anaplasma marginale str. St. Maries	921160					1197687	AAV86899.1
Ruegeria pomeroyi DSS-3	1785698					4109437	AAV94964.1
Candidatus Pelagibacter ubique HTCC1062	1128351					1308759	AAZ21980.1
Rickettsia bellii RML369-C	1.39555e+06					1522076	ABE05376.1
Ehrlichia canis str. Jake	1147162					1315030	AAZ68848.1
Nitrobacter winogradskyi Nb-255	583486	585848		2362		3402093	ABA03792.1	ABA03794.1
Erythrobacter litoralis HTCC2594	2.85761e+06					3052398	ABC64938.1
Hyphomonas neptunium ATCC 15444	959658					3705021	ABI75548.1
Rhodospirillum rubrum ATCC 11170	620078					4352825	ABC21329.1
Anaplasma phagocytophilum str. HZ	1160550					1471282	ABD44218.1
Ehrlichia chaffeensis str. Arkansas	1.03851e+06					1176248	ABD45199.1
Neorickettsia sennetsu str. Miyayama	199588					859006	ABD46188.1
Novosphingobium aromaticivorans DSM 12444	329314					3561584	ABD24751.1
Jannaschia sp. CCS1	2505876					4317977	ABD55422.1
Rhodopseudomonas palustris BisB5	4.10013e+06	4.09777e+06		2364		4892717	ABE40895.1	ABE40893.1
Rhodopseudomonas palustris BisB18	4.71223e+06	4.70987e+06		2366		5513844	ABD89757.1	ABD89755.1
Nitrobacter hamburgensis X14	3.71093e+06	3.70856e+06		2368		4406967	ABE64101.1	ABE64099.1
Sphingopyxis alaskensis RB2256	577158					3345170	ABF52284.1
Roseobacter denitrificans OCh 114	2.48412e+06					4133097	ABG32152.1
Ruegeria sp. TM1040	1.49351e+06					3200938	ABF64132.1
Chelativorans sp. BNC1	2.36172e+06	2362666		946.5		4412446	ABG63605.1	ABG63606.1
Rickettsia canadensis str. McKiel	80217.5					1159772	ABV73021.1
Maricaulis maris MCS10	766676		769102		2426	3368780	ABI64962.1		ABI64964.1
Magnetococcus marinus MC-1	362686					4719581	ABK42839.1
Bartonella bacilliformis KC583	1.05625e+06	1055146		1102.5		1445021	ABM44725.1	ABM45624.1
Rhodospirillum centenum SW	1804699					4355543	ACI99149.1
Agrobacterium radiobacter K84	2.80024e+06	2799272		966.5		4005130	ACM27437.1	ACM27436.1
Agrobacterium vitis S4	2.92424e+06	2923271		971.5		3726375	ACM37533.1	ACM37532.1
Rhodobacter sphaeroides ATCC 17025	1.95075e+06					3217726	ABP70794.1
Rickettsia massiliae MTU5	100852					1360898	ABV84414.1
Acidiphilium cryptum JF-5	2020339					3389227	ABQ31032.1
Rhizorhabdus wittichii RW1	5.34708e+06					5382261	ABQ71191.1
Brucella ovis ATCC 25840	1551411	1552486		1075		2111370	ABQ60383.1	ABQ61241.1
Sinorhizobium medicae WSM419	2.70247e+06	2701394		1071.5		3781904	ABR61435.1	ABR61434.1
Phenylobacterium zucineum HLK1	942850		946558		3707	3996255	ACG77265.1		ACG77268.1
Brucella anthropi ATCC 49188	1645904	1.64485e+06		1057.5		2887297	ABS14285.1	ABS14284.1
Parvibaculum lavamentivorans DS-1	2.35422e+06	2356481		2263.5		3914745	ABS63788.1	ABS63790.1
Xanthobacter autotrophicus Py2	3.88468e+06	3.8857e+06		1018		5308934	ABS68717.1	ABS68718.1
Dinoroseobacter shibae DFL 12 = DSM 16493	1.56833e+06					3789584	ABV93250.1
Rickettsia akari str. Hartford	92568.5					1231060	ABV74443.1
Sinorhizobium fredii NGR234	2.87151e+06	2870462		1048.5		3925702	ACP26506.1	ACP26505.1
Brucella suis ATCC 23445	1564740	1565816		1076		1923763	ABY38682.1	ABY38683.1
Caulobacter sp. K31	1.0871e+06		1.0827e+06		4399	5477872	ABZ70156.1		ABZ70152.1
Methylobacterium radiotolerans JCM 2831	5.8929e+06	5.89538e+06		2476		6077833	ACB27518.1	ACB27520.1
Methylorubrum populi BJ001	805816	803373		2443.5		5800441	ACB78925.1	ACB78923.1
Cereibacter sphaeroides KD131	937305					3152792	ACM00793.1
Gluconacetobacter diazotrophicus PA1 5	1339958					3887492	ACI50985.1
Methylocella silvestris BL2	2.76495e+06	2763878		1067.5		4305430	ACK51453.1	ACK51452.1
Rhodobacter capsulatus SB 1003	1.8012e+06					3738958	ADE85408.1
Caulobacter vibrioides NA1000	3.2793e+06		3.28436e+06		5057	4042929	ACL96595.1		ACL96601.1
Methylobacterium nodulans ORS 2060	3.71585e+06	3.71332e+06		2532		7772460	ACL58531.1	ACL58529.1
Wolbachia sp. wRi	807544					1445873	ACN95493.1
Neorickettsia risticii str. Illinois	210706					879977	ACT69219.1
Bartonella grahamii as4aup	1.61914e+06	1618031		1108.5		2341328	ACS51639.1	ACS51638.1
Brucella microti CCM 4915	1552232	1553308		1076		2117050	ACU48574.1	ACU48575.1
Rickettsia africae ESF-5	96632.5					1278540	ACP53072.1
Hirschia baltica ATCC 49814	2.3788e+06					3455622	ACT59902.1
Candidatus Puniceispirillum marinum IMCC1322	91866					2753527	ADE38328.1
Anaplasma centrale str. Israel	313125					1206806	ACZ48985.1
Bartonella quintana str. Toulouse	1.12464e+06	1123524		1111.5		1581384	CAF26423.1	CAF26422.1
Bartonella henselae str. Houston-1	1.34233e+06	1341217		1115.5		1931047	CAF27988.1	CAF27987.1
Ehrlichia ruminantium str. Welgevonden	1.322e+06					1512977	CAI27325.1
Orientia tsutsugamushi str. Boryong	1.32533e+06					2127051	CAM80430.1
Sphingobium japonicum UT26S	1.55769e+06					3514822	BAI96402.1
Caulobacter segnis ATCC 21756	3.857e+06		3861337		4335.5	4655622	ADG11955.1		ADG11959.1
Starkeya novella DSM 506	2.71187e+06	2710801		1070.5		4765023	ADH89883.1	ADH89882.1
Brevundimonas subvibrioides ATCC 15264	1.22286e+06		1219556		3299.5	3445263	ADL00525.1		ADL00520.1
Sinorhizobium meliloti BL225C	2.63313e+06	2632050		1076.5		3671982	AEG05446.1	AEG05445.1
Sinorhizobium meliloti AK83	2.78125e+06	2780173		1076.5		3820344	AEG54480.1	AEG54479.1
Sphingobium chlorophenolicum L-1	268842					3080818	AEG47961.1
Parvularcula bermudensis HTCC2503	1801578					2902643	ADM09859.1
Phaeobacter inhibens 2.10	1.5715e+06					3758274	AFO87429.1
Phaeobacter inhibens DSM 17395	1.49093e+06					3821831	AFO91149.1
Roseobacter litoralis Och 149	2.00868e+06					4505211	AEI93943.1
Octadecabacter antarcticus 307	2.39866e+06					4812600	AGI68003.1
Octadecabacter arcticus 238	2259971					5200279	AGI72228.1
Rhodomicrobium vannielii ATCC 17100	1.0338e+06	1032784		1018.5		4014469	ADP70203.1	ADP70202.1
Rhizobium sp. Kim5	3.62138e+06	3620422		962.5		4562431	ARQ59630.1	ARQ59629.1
Rhizobium phaseoli Brasil 5	3.47248e+06	3471513		962.5		4426693	ARM13632.1	ARM13631.1
Rhizobium sp. CIAT894	3.42857e+06	3427612		961.5		4426159	ARM89678.1	ARM89677.1
Asticcacaulis excentricus CB 48	646482		640292		6190	2588221	ADU12295.1		ADU12291.1
Mesorhizobium opportunistum WSM2075	2.28182e+06	2.28083e+06		988		6884444	AEH86659.1	AEH86658.1
Komagataeibacter medellinensis NBRC 3288	1.52668e+06					3136818	BAK83742.1
Candidatus Liberibacter solanacearum CLso-ZC1	993098	992162		935.5		1258278	ADR52691.1	ADR52689.1
Mesorhizobium ciceri biovar biserrulae WSM1271	2.17943e+06	2.17844e+06		989		6264489	ADV11220.1	ADV11219.1
Polymorphum gilvum SL003B-26A1	1020431	1.02271e+06		2277.5		4649365	ADZ69383.1	ADZ69385.1
Candidatus Pelagibacter sp. IMCC9063	165979					1284727	AEA80670.1
Bartonella tribocorum CIP 105476	1.75323e+06	1752126		1108.5		2619061	CAK01973.1	CAK01972.1
Acidiphilium multivorum AIU301	2300776					3749411	BAJ81418.1
Paracoccus denitrificans PD1222	1252247					2852282	ABL72162.1
Afipia carboxidovorans OM4	1.04834e+06	1.05073e+06		2398		3539447	AEI02133.1	AEI02135.1
Zymomonas mobilis subsp. pomaceae ATCC 29192	1959218					1989865	AEI38566.1
Candidatus Midichloria mitochondrii IricVA	791702					1183732	AEI89122.1
Ketogulonicigenium vulgare WSH-001	1089217					2766400	AEM40875.1
Rhodospirillum rubrum F11	620078					4352825	AEO47009.1
Micavibrio aeruginosavorus ARL-13	736994					2481983	AEP09081.1
Pelagibacterium halotolerans B2	2.40598e+06	2408296		2313.5		3944837	AEQ52424.1	AEQ52426.1
Hyphomicrobium denitrificans 1NES1	2664421	2.66564e+06		1220.5		3808687	AGK58877.1	AGK58879.1
Mesorhizobium australicum WSM2073	2.16489e+06	2.16391e+06		988		6200534	AGB44544.1	AGB44543.1
Brucella abortus A13334	856049	854973		1076		2123773	AEW17246.1	AEW17245.1
Brucella canis HSK A52141	1617457	1616381		1076		2107023	AEW14650.1	AEW14649.1
Bartonella clarridgeiae 73	320762	321849		1086.5		1522743	CBI75976.1	CBI75977.1
Hyphomicrobium sp. MC1	920571	919365		1206		4757528	CCB64188.1	CCB64187.1
Tistrella mobilis KA081020-065	1.34831e+06		1350486		2178.5	3919492	AFK53067.1		AFK53069.1
Sphingobium indicum B90A	1.43756e+06					3654322	APL94238.1
Rickettsia prowazekii str. BuV67-CWPP	81590.5					1111445	AFE50590.1
Rickettsia prowazekii str. RpGvF24	81588.5					1112101	AFE53097.1
Rickettsia japonica YH	102178					1283087	BAK96300.1
Azospirillum lipoferum 4B	424009	421832		2177.5		2988332	CBS90818.1	CBS90816.1
Rickettsia canadensis str. CA410	80968.5					1150228	AFB20649.1
Bradyrhizobium cosmicum	6.02554e+06	6.0231e+06		2440		7231841	BAL79014.1	BAL79012.1
Bradyrhizobium japonicum USDA 6	7.90652e+06	7.90408e+06		2439		9207384	BAL12896.1	BAL12894.1
Pararhodospirillum photometricum DSM 122	194726		192636		2089.5	3876289	CCG06736.1		CCG06734.1
Thalassospira xiamenensis M-5 = DSM 17429	810610					4576570	AJD50853.1
Methylocystis sp. SC2	2869361					3773444	CCJ08242.1
Sinorhizobium meliloti Rm41	2.64153e+06	2640452		1076.5		3679105	CCM68620.1	CCM68619.1
Wolbachia endosymbiont of Onchocerca ochengi	480379					957990	CCF78193.1
Gluconobacter oxydans H24	346926					3602424	AFV99947.1
Candidatus Endolissoclinum faulkneri L2						1481191
Liberibacter crescens BT-1	1.12901e+06	1128048		963.5		1504659	AGA65024.1	AGA65023.1
Rhizobium tropici CIAT 899	2.801e+06	2800035		967.5		3837060	AGB72165.1	AGB72164.1
Bartonella australis Aust/NH1	1.14336e+06	1142225		1135.5		1596490	AGF74777.1	AGF74776.1
Bradyrhizobium oligotrophicum S58	1.98003e+06	1.98244e+06		2415		8264165	BAM87733.1	BAM87735.1
Sinorhizobium meliloti 2011	2.922e+06	2920928		1076.5		3657276	AGG75309.1	AGG75308.1
Tritonibacter mobilis F1926	1.36774e+06					3260769	ANP40425.1
Wolbachia endosymbiont of Drosophila simulans wHa	737526					1295804	AGK00064.1
Paracoccus aminophilus JCM 7686	1204942					3613807	AGT08327.1
Candidatus Liberibacter americanus str. Sao Paulo	605129	606108		979		1195201	AHA27884.1	AHA27885.1
Rhizobium pusense	2397035	2396025		1010		2844565	CDI09400.1	CDI09399.1
Hyphomicrobium nitrativorans NL23	1.89225e+06	1.89111e+06		1138		3653837	AHB48514.1	AHB48513.1
Ehrlichia muris AS145	1.02769e+06					1196717	AHC39528.1
Candidatus Endolissoclinum faulkneri L5						1518636
Leisingera methylohalidivorans DSM 14336	1.95221e+06					4144900	AHD00995.1
Phaeobacter gallaeciensis DSM 26640	1.99534e+06					3776653	AHD09719.1
Sphingomonas sanxanigenens DSM 19645 = NX02	4.33202e+06					6205897	AHE55751.1
Magnetospirillum gryphiswaldense MSR-1 v2	4.18202e+06					4365796	CDL01299.1
Komagataeibacter xylinus E25	2.79322e+06					3447725	AHI26518.1
Granulibacter bethesdensis CGDNIH4	1.90563e+06					2729888	AHJ65869.1
Brucella ceti TE10759-12	442429					2117718	AHA99028.1
Roseibacterium elongatum DSM 19469	2539094					3555109	AHM04951.1
Neorickettsia helminthoeca str. Oregon	198888					884232	AHX11178.1
Brevundimonas naejangsanensis	1.95809e+06		1.95621e+06		1872	2971535	ANF54917.1		ANF54915.1
Bartonella tribocorum	1.75396e+06	1.75287e+06		1089		2609404	CDO49233.1	CDO49232.1
Ensifer adhaerens	2.95483e+06	2953862		967.5		4071185	ANK73705.1	ANK73704.1
Sinorhizobium americanum CCGM7	2.99298e+06	2992006		969.5		3650564	APG85729.1	APG85728.1
Nitrospirillum amazonense CBAmc	1967249					2945703	ASG20938.1
endosymbiont of Acanthamoeba sp. UWC8	337098		143716		193382	1615277	AIF80876.1		AIF80700.1
Neorhizobium galegae bv. officinalis bv. officinalis str. HAMBI 1141	2715955	2715007		948		4599166	CDN55103.1	CDN55102.1
Planktomarina temperata RCA23	1.64716e+06					3288122	AII87069.1
Brucella abortus	566194	565118		1076		2128683	AIJ51817.1	AIJ53244.1
Brucella pinnipedialis	1936657	1935581		1076		2139033	AIJ73602.1	AIJ74148.1
Candidatus Paracaedibacter acanthamoebae	747588					2470036	AIK96023.1
Candidatus Paracaedimonas acanthamoebae	1266012					1722347	AIL13242.1
Methylobacterium oryzae CBMB20	6.15437e+06	6.15685e+06		2483		6286629	AIQ93910.1	AIQ93912.1
Novosphingobium pentaromativorans US6-1	2.30725e+06					3979506	AIT80278.1
Sphingopyxis fribergensis	3.65934e+06					4993584	AJA10321.1
Falsihalocynthiibacter arcticus	3.50717e+06					4329554	AML52768.1
Rhizobium etli bv. phaseoli str. IE4803	3.59434e+06	3593377		962.5		4598466	AJC80735.1	AJC80734.1
Rhizobium gallicum bv. gallicum R602sp	2.95367e+06	2952700		967.5		4133237	AJD42279.1	AJD42278.1
Celeribacter indicus	2.60512e+06					4529105	AJE47319.1
Methyloceanibacter caenitepidi	2.8939e+06	2892955		948.5		3424964	BAQ18254.1	BAQ18253.1
Wolbachia endosymbiont of Cimex lectularius	47001					1250060	BAO99358.1
Candidatus Liberibacter asiaticus str. Ishi-1	860980	861930		950.5		1190853	BAP26653.1	BAP26654.1
Rickettsia rickettsii str. R	98771.5					1257005	AJG32604.1
Sphingomonas hengshuiensis	3.48956e+06					5191536	AJP72901.1
Martelella endophytica	4.56416e+06	4563210		950.5		4817335	AJY47633.1	AJY47632.1
Magnetospira sp. QH-2	2.20275e+06					4021307	CCQ74055.1
Candidatus Filomicrobium marinum	2.47168e+06	2470432		1251.5		3969942	CPR20287.1	CPR20283.1
Croceibacterium atlanticum	2.69715e+06					3386291	AKH43629.1
Hoeflea sp. IMCC20628	505300	506268		967.5		4842322	AKH99202.1	AKH99203.1
Candidatus Liberibacter africanus PTSAPSY	877832	878752		920		1192232	AKK20423.1	AKK20424.1
Croceicoccus naphthovorans	22721.5					3543806	AKM08767.1
Marinovum algicola DG 898	1.37952e+06					3727131	AKO96530.1
Aurantiacibacter atlanticus	646984					3012400	AKQ41262.1
Devosia sp. H5989	2835162	2.8328e+06		2365.5		4594249	AKR56846.1	AKR56844.1
Octadecabacter temperatus	1.50783e+06					3233068	AKS46085.1
Chelatococcus sp. CO-6	1.18239e+06	1181246		1147.5		4394046	ALA16968.1	ALA16967.1
Sphingopyxis sp. 113P3	2.70376e+06					4420776	ALC12962.1
Bartonella ancashensis	778832	779942		1111		1467695	ALE03558.1	ALE03559.1
Altererythrobacter epoxidivorans	2.72747e+06					2786256	ALE18037.1
Brucella abortus 104M	1562647	1563723		1076		2122847	ALF30018.1	ALF30019.1
Citromicrobium sp. JL477	290658					3258499	ALG59662.1
Azospirillum thiophilum	361870	359698		2171.5		3037424	ALG74146.1	ALG74144.1
Actibacterium sp. EMB200-NS6	1.75387e+06					3649316	ALG90240.1
Sphingopyxis macrogoltabida	3.67001e+06					4757879	ALH82051.1
Celeribacter marinus	505132					3096705	ALI54446.1
Brevundimonas sp. DS20	1.24557e+06		1252278		6707.5	3475610	ALJ07944.1		ALJ07950.1
Azospirillum brasilense	1.29053e+06					3005726	ALJ37631.1
Blastochloris viridis	515060	517804		2744		3724841	ALK08277.1	ALK08279.1
Caulobacter henricii	2.91798e+06		2.92226e+06		4283	3864204	ALL14309.1		ALL14312.1
Aureimonas sp. AU20	3199442	3198539		903		3742793	ALN74007.1	ALN74006.1
Sphingobium baderi	2.55685e+06					4107398	ALR21017.1
Pannonibacter phragmitetus	2096677	2.09896e+06		2278.5		5318696	ALV27306.1	ALV27308.1
Liberibacter crescens	1.18271e+06	1181742		965.5		1522119	AMC13030.1	AMC13029.1
Asaia bogorensis NBRC 16594	2.14551e+06					3198265	BAT20199.1
Methylobacterium aquaticum	4.99089e+06	4.98847e+06		2417		5348274	BAQ48037.1	BAQ48035.1
Blastochloris viridis	779500	776743		2757.5		3726627	BAR98457.1	BAR98454.1
Sphingopyxis granuli	3.64332e+06					4679853	AMG75667.1
Bosea sp. PAMC 26642	2.48336e+06	2487052		3688.5		5503156	AMJ60906.1	AMJ60908.1
Martelella sp. AD-3	3.48129e+06	3480328		959.5		4554702	AMM85694.1	AMM85693.1
Rhodoplanes sp. Z2-YC6860	6.81457e+06	6.81213e+06		2436		8193889	AMN44318.1	AMN44316.1
Labrenzia sp. CP4	1064511	1.06679e+06		2276.5		5952682	AMN55660.1	AMN51894.1
Aminobacter aminovorans	2.37419e+06	2.3732e+06		988		5623946	AMS41246.1	AMS41245.1
Sphingopyxis terrae subsp. terrae NBRC 15098	489446					3979087	AMU93439.1
Haematospirillum jordaniae	2.01098e+06	2008856		2122.5		2131542	AMW35364.1	AMW35362.1
Frigidibacter mobilis	1.94362e+06					4738298	AMY69210.1
Acetobacter oryzifermentans	2.73545e+06					2799488	A14760.1
Rhodovulum sulfidophilum DSM 1374	2693295					4132586	ANB34853.1
Brevundimonas sp. GW460-12-10-14-LB2	2.07431e+06		2068282		6023.5	3263775	ANC54014.1		ANC54007.1
Bradyrhizobium diazoefficiens USDA 110	1.69572e+06	1.69818e+06		2455		9106064	AND87731.1	AND87733.1
Brucella pseudogrignonensis	1.56564e+06	1566718		1079.5		3950556	ANG96356.1	ANG96357.1
Shinella sp. HZN7	3072757	3071705		1052		4678597	ANH05190.1	ANH05189.1
Croceicoccus marinus	2.54997e+06					3001363	ARU16782.1
Erythrobacter neustonensis	831780					3090363	ANK12227.1
Rhizobiales bacterium NRL2	1.74401e+06		1.74194e+06		2069	4700671	ANK80766.1		ANK80764.1
Rhizobium sp. N731	3.43123e+06	3.43027e+06		965		4347393	ANK86963.1	ANK86962.1
Rhizobium sp. N1314	3.43123e+06	3.43027e+06		965		4347393	ANL17209.1	ANL17208.1
Rhizobium sp. N621	3.53454e+06	3.53358e+06		965		4426941	ANK98964.1	ANK98963.1
Rhizobium sp. N113	3.6229e+06	3.62193e+06		965		4516690	ANL23222.1	ANL23221.1
Rhizobium phaseoli	3.56666e+06	3565702		961.5		4534235	ANL60845.1	ANL60844.1
Rhizobium sp. N324	3.63972e+06	3638757		961.5		4640005	ANM11910.1	ANM11909.1
Rhizobium sp. N871	3.58182e+06	3.58085e+06		965		4476778	ANM35932.1	ANM35931.1
Rhizobium sp. N741	3.58028e+06	3.57932e+06		965		4474074	ANM41993.1	ANM41992.1
Mesorhizobium loti NZP2037	2.27884e+06	2.27785e+06		988		7007326	ANN57235.1	ANN57234.1
Candidatus Viadribacter manganicus	2441652					3732719	ANP46677.1
Mesorhizobium amorphae CCNWGS0123	5.74037e+06	5.74135e+06		986		6268270	ANT53248.1	ANT53249.1
Salipiger sp. CCB-MM3	411928					2902170	ANT59241.1
Bradyrhizobium icense	1.23305e+06	1235407		2360.5		8322773	ANV99772.1	ANV99774.1
Tsuneonella dongtanensis	244380					3009495	ANY18747.1
Sinorhizobium sp. RAC02	4124434	4125488		1054		4147868	AOF90868.1	AOF92168.1
Blastomonas sp. RAC04	3.48387e+06					3982627	AOG00915.1
Bosea sp. RAC05	4.04822e+06	4052351		4131.5		4911382	AOG03828.1	AOG04829.1
Porphyrobacter sp. LM 6	147320					2979257	AOL93101.1
Bosea vaviloviae	5.8811e+06	5885314		4211.5		6373793	AOO83645.1	AOO83649.1
Novosphingobium resinovorum	2.80664e+06					3778345	AOR77590.1
Sphingomonas melonis TY	1.27886e+06					4156476	AOW23220.1
Acetobacter ascendens	805568					2810721	AOW48744.1
Kozakia baliensis	684371					2888029	AOX16271.1
Kozakia baliensis	398854					2807246	AOX19233.1
Rhodobaca barguzinensis	2294868					3899419	ATX66271.1
Aurantiacibacter gangjinensis	873142					2495029	APE27699.1
Sulfitobacter alexandrii	1.88806e+06					3840209	APE43566.1
Chelatococcus daeguensis	3.32219e+06	3321031		1156.5		3560297	APF38576.1	APF38575.1
Phaeobacter porticola	1.4561e+06					3653592	APG46854.1
Rhizobium etli 8C-3	2.97241e+06	2971438		967.5		4186145	APO75793.1	APO75792.1
Rhizobium gallicum	3.1304e+06	3129433		967.5		4278225	APO68716.1	APO68715.1
Marivivens sp. JLT3646	1.39954e+06					2978145	APO86782.1
Methylobacterium phyllosphaerae	5.19795e+06	5.20042e+06		2477		6083998	APT34162.1	APT34164.1
Thioclava nitratireducens	2.35241e+06					3910681	AQS48308.1
Roseomonas gilardii	1291601					4328147	APT56674.1
Tateyamaria omphalii	1.61128e+06					3861636	APX11632.1
Salipiger profundus	4093566					4609584	APX25266.1
Brucella sp. 09RB8471	1.10818e+06	1538020		429838		1243395	APX68800.1	APX70293.1
Methylorubrum extorquens	817348	819790		2442.5		5654313	APX88011.1	APX83939.1
Salipiger abyssi	3423149					4246390	APZ54350.1
Sphingopyxis sp. QXT-31	2.56179e+06					4285026	APZ99179.1
Roseibium aggregatum	3559430	3.56171e+06		2276.5		6149397	AQQ04979.1	AQQ04981.1
Brevundimonas sp. LM2	2.86055e+06		2855538		5009.5	3564519	AQR62679.1		AQR62673.1
Agrobacterium rhizogenes	164503	165511		1008		2622758	AQS60962.1	AQS60963.1
Candidatus Tokpelaia hoelldoblerii	503638	502551		1086.5		1868279	AQS41189.1	AQS41188.1
Acetobacter aceti	267298					3725037	AQS83622.1
Neoasaia chiangmaiensis	1039433					3407860	AQS87385.1
Gluconobacter albidus	591532					3107922	AQS90025.1
Acetobacter persici	811940					3230507	AQT05928.1
Bartonella apis	1.86928e+06	1868150		1131.5		2643257	AQT45359.1	AQT45358.1
Komagataeibacter nataicola	1476826					3485191	AQU87281.1
Bartonella sp. A1379B	1.09074e+06	1089638		1097.5		1541976	AQX18763.1	AQX18762.1
Bartonella sp. JB63	172236	173314		1077.5		1493693	AQX28856.1	AQX28857.1
Martelella mediterranea DSM 17316	1573702	1574646		944		4671477	AQZ50804.1	AQZ50805.1
Rhodovulum sp. MB263	2052389					3860570	ARC88843.1
Rhodovulum sp. P5	51767.5					4137334	ARE38305.1
Roseovarius mucosus	4106714					4170996	ARE85412.1
Paracoccus contaminans	348014					2939512	ARJ68548.1
Candidatus Nucleicultrix amoebiphila FS5	479016					1838212	ARN84358.1
Methylocystis bryophila	1.12301e+06	2479917		1.35691e+06		4532950	ARN80557.1	ARN81616.1
Ketogulonicigenium robustum	985622					2452467	ARO14354.1
Rhizobium sp. NXC14	3.54908e+06	3.54812e+06		966		4494223	ARO31457.1	ARO31456.1
Rhizobium sp. TAL182	3.59822e+06	3.59726e+06		965		4491639	ARO25393.1	ARO25392.1
Methylorubrum zatmanii	2.34796e+06	2345520		2442.5		5610348	ARO57424.1	ARO54624.1
Pseudorhodoplanes sinuspersici	3.14523e+06	3.14759e+06		2352		5971615	ARQ00267.1	ARQ00269.1
Yoonia vestfoldensis	1.47287e+06					3836950	ARU00780.1
Komagataeibacter europaeus	2064560					3448767	ARW17025.1
Brevundimonas vesicularis	2.31942e+06		2325447		6024.5	3345527	ASE40151.1		ASE40158.1
Sphingorhabdus sp. SMR4y	685136					3479724	ASK87437.1
Acetobacter oryzifermentans	3.02431e+06					3127455	ASL41455.1
Pseudosulfitobacter pseudonitzschiae	1730761					3572445	ASM72508.1
Antarctobacter heliothermus	3377567					4723013	ASP21933.1
Labrenzia sp. VG12	3404377	3.4021e+06		2275.5		5977548	ASP34505.1	ASP34503.1
Qipengyuania flava	407284					3184307	ASP29168.1
Rhizobium sp. 11515TR	3.41787e+06	3416901		970.5		4003789	ASW07403.1	ASW07402.1
Ochrobactrum quorumnocens]	1.7176e+06	1718783		1180.5		2585393	ASV87275.1	ASV87570.1
Bradyrhizobium ottawaense	449140	446692		2448		8606328	AWL91204.1	AWL91202.1
Sinorhizobium sp. CCBAU 05631	3.01611e+06	3015136		969.5		4018433	ASY58082.1	ASY58081.1
Ensifer sojae CCBAU 05684	2.6546e+06	2653540		1060.5		3672259	ASY64161.1	ASY64160.1
Caulobacter vibrioides	3.31671e+06		3.32177e+06		5059	4123726	ATC25923.1		ATC25928.1
Caulobacter vibrioides	3.23401e+06		3.23907e+06		5060	4143958	ATG88183.1		ATC34400.1
Caulobacter vibrioides	3.37366e+06		3.37872e+06		5057	4137285	ATC29867.1		ATC29872.1
Rhizorhabdus dicambivorans	2.30222e+06					5026772	ATE64844.1
Variibacter gotjawalensis	1.77979e+06	1.77867e+06		1122		4586237	BAT59205.1	BAT59204.1
Sphingobium cloacae	1.16162e+06					3767292	BAV64047.1
Phaeobacter gallaeciensis	2.02973e+06					3811156	ATF01648.1
Celeribacter ethanolicus	768736					4009276	ATG46757.1
Acetobacter pomorum	1.62888e+06					2848089	ATI12353.1
Pacificitalea manganoxidans	1.70318e+06					3308769	ATI43361.1
Sphingomonas melonis	2.85573e+06					3653375	ATI56654.1
Acetobacter tropicalis	805693					3988649	ATJ89923.1
Microvirga ossetica	3.77473e+06	3.77578e+06		1053		5843140	ANY79838.1	ANY79839.1
Caulobacter mirabilis	1.04255e+06		1068554		26000.5	4577265	ATQ41829.1		ATQ41853.1
Methylosinus trichosporium OB3b	1.77246e+06	4483405		1.79788e+06		4508832	ATQ67938.1	ATQ70534.1
Roseomonas sp. FDAARGOS_362	1472628					4180106	ATR20898.1
Phyllobacterium zundukense	761936	760902		1033		3950702	ATU90832.1	ATU90831.1
Sphingorhabdus sp. YGSMI21	2.97969e+06					3864176	ATW04575.1
Sphingomonas sp. Cra20	2.19404e+06					4882990	ATY32250.1
Sagittula sp. P11	4085596					4624102	AUC55245.1
Bradyrhizobium sp. SK17	7.56219e+06	7.55983e+06		2361		8003090	AUC98899.1	AUC98897.1
Thalassospira marina	898112					4530245	AUG51969.1
Paracoccus zhejiangensis	871308					3985112	AUH63499.1
Niveispirillum cyanobacteriorum	1753814					3397866	AUN30175.1
Ehrlichia canis	1146185					1314789	AUO55058.1
Phaeobacter piscinae	1.68767e+06					3597778	AUQ74495.1
Phaeobacter inhibens	1.91051e+06					3829211	AUR19960.1
Agrobacterium tumefaciens	2550636	2549628		1008		3058772	AVH42591.1	AVH42590.1
Rhizobium sp. NXC24	3.02228e+06	3021311		970.5		4162445	AVA22609.1	AVA22608.1
Devosia sp. I507	2.2632e+06	2.26078e+06		2417		4005916	AVF04177.1	AVF04176.1
Porphyrobacter sp. HT-58-2	335156					3279145	AUX68391.1
Phreatobacter cathodiphilus	2.42519e+06	2.42239e+06		2797		4494445	AVO47644.1	AVO45700.1
Thalassococcus sp. SH-1	3.43204e+06					3892138	AVO39186.1
Caulobacter segnis	3.85683e+06		3861162		4335.5	4655467	AVQ03578.1		AVQ03580.1
Candidatus Phycorickettsia trachydisci	741376					1472411	AVP87593.1
Zymomonas mobilis subsp. mobilis	1407836					2064754	AVZ28127.1
Gemmobacter aquarius	1.95843e+06					3694576	AWB48696.1
Candidatus Fokinia solitaria	660668					837348	AWD33389.1
Yangia pacifica	1.72891e+06					2693385	AWI83675.1
Methylobacterium sp. DM1	739238	736799		2438.5		5664348	AWI91512.1	AWI87455.1
Microvirga sp. 17 mud 1-3	981780	982846		1065.5		4403107	AWM86084.1	AWM86085.1
Brucella vulpis	1.27387e+06	1272791		1074.5		2177010	CUW43955.1	CUW43954.1
Paracoccus aminovorans	1898516					3108335	CQR86448.1
uncultured Sphingopyxis sp.	299210					4139859	SBV31409.1
Hartmannibacter diazotrophicus	3.81936e+06	3.81696e+06		2400		5327443	SON57080.1	SON57078.1
