## Supplementary material for "*Sinorhizobium meliloti* FcrX coordinates cell cycle and division during free-living growth and symbiosis": Table S3

### Sheet: Strains
Description	Antibiotics	Source	Name of the strain
Sinorhizobium meliloti 1021	Sm (200µg/ml)	Biondi lab	EB446
Sinorhizobium meliloti 1021 ∆ctrA::tet + pSRK-Km-ctrA	Sm (200µg/ml) + km (200µg/ml) + tc (10µg/ml) + 1mM IPTG	Pini et al, 2015	EB 249
Sinorhizobium meliloti 1021 ∆fcrX::tet + pSRK-Gm-fcrX	Sm (200µg/ml) + Gm (20µg/ml) + tc (10µg/ml) + 100µM IPTG	This study	EB 1889
Escherichia coli βHT101 PUT18C-fcrX + PKT25-ctrA	Amp (100µg/ml) + Km (50µg/ml) + Xgal (40µg/ml) + 500µM IPTG	This study	EB 2778
Escherichia coli βHT101 PUT18C-fcrX + PKNT25-ctrA	Amp (100µg/ml) + Km (50µg/ml) + Xgal (40µg/ml) + 500µM IPTG	This study	EB 2779
Escherichia coli βHT101 PUT18-fcrX + PKNT25-ctrA	Amp (100µg/ml) + Km (50µg/ml) + Xgal (40µg/ml) + 500µM IPTG	This study	EB 2780
Escherichia coli βHT101 PUT18-fcrX + PKT25-ctrA	Amp (100µg/ml) + Km (50µg/ml) + Xgal (40µg/ml) + 500µM IPTG	This study	EB 2589
Escherichia coli βHT101 PKT25-fcrX + PUT18-ctrA	Amp (100µg/ml) + Km (50µg/ml) + Xgal (40µg/ml) + 500µM IPTG	This study	EB 2586
Escherichia coli βHT101 PKT25-fcrX + PUT18C-ctrA	Amp (100µg/ml) + Km (50µg/ml) + Xgal (40µg/ml) + 500µM IPTG	This study	EB 2781
Escherichia coli βHT101 PKNT25-fcrX + PUT18C-ctrA	Amp (100µg/ml) + Km (50µg/ml) + Xgal (40µg/ml) + 500µM IPTG	This study	EB 2581
Escherichia coli βHT101 PKNT25-fcrX + PUT18-ctrA	Amp (100µg/ml) + Km (50µg/ml) + Xgal (40µg/ml) + 500µM IPTG	This study	EB 2582
Escherichia coli βHT101 PUT18C-fcrX + PKT25-ftsZ2	Amp (100µg/ml) + Km (50µg/ml) + Xgal (40µg/ml) + 500µM IPTG	This study	EB 2782
Escherichia coli βHT101 PUT18C-fcrX +PKNT25-ftsZ2	Amp (100µg/ml) + Km (50µg/ml) + Xgal (40µg/ml) + 500µM IPTG	This study	EB 2783
Escherichia coli βHT101 PUT18-fcrX+ PKNT25- ftsZ2	Amp (100µg/ml) + Km (50µg/ml) + Xgal (40µg/ml) + 500µM IPTG	This study	EB 2784
Escherichia coli βHT101 PUT18-fcrX + PKT25-ftsZ2	Amp (100µg/ml) + Km (50µg/ml) + Xgal (40µg/ml) + 500µM IPTG	This study	EB 2783
Escherichia coli βHT101 PKT25-fcrX + PUT18C-ftsZ2	Amp (100µg/ml) + Km (50µg/ml) + Xgal (40µg/ml) + 500µM IPTG	This study	EB 2787
Escherichia coli βHT101PKT25-fcrX + PUT18-ftsZ2	Amp (100µg/ml) + Km (50µg/ml) + Xgal (40µg/ml) + 500µM IPTG	This study	EB 2584
Escherichia coli βHT101 PKNT25-digS + PUT18-ftsZ2	Amp (100µg/ml) + Km (50µg/ml) + Xgal (40µg/ml) + 500µM IPTG	This study	EB 2583
Escherichia coli βHT101 PKNT25-digS+PUT18C-ftsZ2	Amp (100µg/ml) + Km (50µg/ml) + Xgal (40µg/ml) + 500µM IPTG	This study	EB 2782
Escherichia coli βHT101 PUT18C-fcrX+ PKT25-ftsZ1	Amp (100µg/ml) + Km (50µg/ml) + Xgal (40µg/ml) + 500µM IPTG	This study	EB 3394
Escherichia coli βHT101 PUT18C-fcrX+ PKNT25-ftsZ1	Amp (100µg/ml) + Km (50µg/ml) + Xgal (40µg/ml) + 500µM IPTG	This study	EB 3395
Escherichia coli βHT101 PUT18-fcrX + PKNT25-ftsZ1	Amp (100µg/ml) + Km (50µg/ml) + Xgal (40µg/ml) + 500µM IPTG	This study	EB 3396
Escherichia coli βHT101 PUT18-fcrX + PKT25-ftsZ1	Amp (100µg/ml) + Km (50µg/ml) + Xgal (40µg/ml) + 500µM IPTG	This study	EB 3397
Escherichia coli βHT101 PKT25-fcrX + PUT18-ftsZ1	Amp (100µg/ml) + Km (50µg/ml) + Xgal (40µg/ml) + 500µM IPTG	This study	EB 3398
Escherichia coli βHT101 PKT25-fcrX + PUT18-ftsZ1	Amp (100µg/ml) + Km (50µg/ml) + Xgal (40µg/ml) + 500µM IPTG	This study	EB 3399
Escherichia coli βHT101 PKNT25-fcrX + PUT18C-ftsZ1	Amp (100µg/ml) + Km (50µg/ml) + Xgal (40µg/ml) + 500µM IPTG	This study	EB 3400
Escherichia coli βHT101 PKNT25-fcrX + PUT18C-ftsZ1	Amp (100µg/ml) + Km (50µg/ml) + Xgal (40µg/ml) + 500µM IPTG	This study	EB 3401
Escherichia coli βHT101 PUT18C-fcrX + PKT25-fcrX	Amp (100µg/ml) + Km (50µg/ml) + Xgal (40µg/ml) + 500µM IPTG	This study	EB 2659
Escherichia coli βHT101 PUT18C-fcrX + PKNT25-fcrX	Amp (100µg/ml) + Km (50µg/ml) + Xgal (40µg/ml) + 500µM IPTG	This study	EB 2658
Escherichia coli βHT101 PUT18-fcrX + PKT25-fcrX	Amp (100µg/ml) + Km (50µg/ml) + Xgal (40µg/ml) + 500µM IPTG	This study	EB 2660
Escherichia coli βHT101 PUT18-fcrX + PKNT25-fcrX	Amp (100µg/ml) + Km (50µg/ml) + Xgal (40µg/ml) + 500µM IPTG	This study	EB 2661
Sinorhizobium meliloti 1021 ∆fcrX::tet pSRK Plac yfp-fcrX	Sm (200µg/ml) + Gm (20µg/ml)	This study	EB 3064
Sinorhizobium meliloti 1021 ∆fcrX::tet pSRK Plac fcrX-yfp	Sm (200µg/ml) + Gm (20µg/ml)	This study	EB 3017
Sinorhizobium meliloti 1021 pSRK Plac ftsZ1-cfp	Sm (200µg/ml) + Gm (20µg/ml)	This study	EB 3076
Sinorhizobium meliloti 1021 pSRK Plac ftsZ2-cfp	Sm (200µg/ml) + Gm (20µg/ml)	This study	EB 3110
Sinorhizobium meliloti 1021 ∆ctrA::tet pSRK Plac ctrA-cfp15aa	Sm (200µg/ml) + Gm (20µg/ml)	This study	EB 3233
Sinorhizobium meliloti 1021 ∆fcrX::tet pSRK prom(1) fcrX	Sm (200µg/ml) + Tc (2µg/ml) + Gm (20µg/ml) + 100µM IPTG	This study	EB 3071
Sinorhizobium meliloti 1021 ∆fcrX::tet pSRK prom(2) fcrX	Sm (200µg/ml) + Tc (2µg/ml) + Gm (20µg/ml) + 100µM IPTG	This study	EB 3072
Sinorhizobium meliloti 1021 ∆fcrX::tet pSRK prom(3) fcrX	Sm (200µg/ml) + Tc (2µg/ml) + Gm (20µg/ml) + 100µM IPTG	This study	EB 3073
Sinorhizobium meliloti 1021 ∆fcrX::tet pSRK prom(5) fcrX	Sm (200µg/ml) + Tc (2µg/ml) + Gm (20µg/ml) + 100µM IPTG	This study	EB 3074
Sinorhizobium meliloti 1021 ∆fcrX::tet pSRK prom(7) fcrX	Sm (200µg/ml) + Tc (2µg/ml) + Gm (20µg/ml) + 100µM IPTG	This study	EB 3075
Sinorhizobium meliloti 1021 pOT1em pfcrX(1)	Sm (200µg/ml) + Gm (20µg/ml)	This study	EB 3065
Sinorhizobium meliloti 1021 pOT1em pfcrX(3)	Sm (200µg/ml) + Gm (20µg/ml)	This study	EB 3066
Sinorhizobium meliloti 1021 pOT1em pfcrX(4)	Sm (200µg/ml) + Gm (20µg/ml)	This study	EB 3067
Sinorhizobium meliloti 1021 pOT1em pfcrX(5)	Sm (200µg/ml) + Gm (20µg/ml)	This study	EB 3068
Sinorhizobium meliloti 1021 pOT1em pfcrX(5) mutated CtrA box	Sm (200µg/ml) + Gm (20µg/ml)	This study	EB 3113
Sinorhizobium meliloti 1021 pOT1em pfcrX(7)	Sm (200µg/ml) + Gm (20µg/ml)	This study	EB 3069
Sinorhizobium meliloti 1021 pOT1em pfcrXFull	Sm (200µg/ml) + Gm (20µg/ml)	This study	EB 3070
Sinorhizobium meliloti 1021 pOT1em pfcrXFull mutated CtrA box	Sm (200µg/ml) + Gm (20µg/ml)	This study	EB 3119
Sinorhizobium meliloti 1021 pSRK-fcrX	Sm (200µg/ml) + Gm (20µg/ml)	This study	EB 1658
Sinorhizobium meliloti 1021 pOT1em pfcrX(3)	Sm (200µg/ml) + Gm (20µg/ml)	This study	EB 3066
Sinorhizobium meliloti 1021 pOT1em pfcrX(4)	Sm (200µg/ml) + Gm (20µg/ml)	This study	EB 3067
Sinorhizobium meliloti 1021 pOT1em pfcrX(5)	Sm (200µg/ml) + Gm (20µg/ml)	This study	EB 3068
Sinorhizobium meliloti 1021 pOT1em pfcrX(7)	Sm (200µg/ml) + Gm (20µg/ml)	This study	EB 3069
Sinorhizobium meliloti 1021 pOT1em pfcrXFull	Sm (200µg/ml) + Gm (20µg/ml)	This study	EB 3070
Sinorhizobium meliloti 1021 pSRK-Gm	Sm (200µg/ml) + Gm (20µg/ml)	This study	EB 350
Sinorhizobium meliloti 1021 pSRK-Km	Sm (200µg/ml) + Km (100µg/ml)	This study	EB 261
Sinorhizobium meliloti 1021 pSRK blr2202 (fcrX homolog from Bradyrhizobium japonicum)	Sm (200µg/ml) + Gm (20µg/ml)	This study	EB 3185
Sinorhizobium meliloti 1021 pSRK fliJ (ATG) (Caulobaacter crescentus)	Sm (200µg/ml) + Gm (20µg/ml)	This study	EB 3151
Sinorhizobium meliloti 1021 pSRK avi_3526 (fcrX homolog from A, vitis)	Sm (200µg/ml) + Gm (20µg/ml)	This study	EB 3189
Sinorhizobium meliloti 1021 ΔfcrX::tet pSRK-RL3537 (fcrX homolog from R leguminosarum)	Sm (200µg/ml) + Gm (20µg/ml) + Tc (2µg/ml) + 100µM IPTG	This study	EB 3191
Sinorhizobium meliloti 1021 ΔfcrX::tet pSRK bab1-1615 (fcrX homolog from Brucella militensis biovar Abortus)	Sm (200µg/ml) + Gm (20µg/ml) + Tc (2µg/ml) + 100µM IPTG	This study	EB 3153
