## Supplementary material for "*Sinorhizobium meliloti* FcrX coordinates cell cycle and division during free-living growth and symbiosis": Table S4

### Sheet: Feuil1
Primer's name	Sequence (5'-3')
fcrX forward	GGCATATGAAAGCACGTGAGAGCCTAGT
fcrX reverse	GGGGATCCAAGTTAGAGCGCCCTTTGTG
SMC00655_F1 (ApaI)	GGGGGCCCAATCGGTGTTTTGACCTTCG
SMC00655_R2 (EcoRI)	GGGAATTCGGACTAGGCTCTCACGTGCT
SMC00655_F3 (EcoRI)	GGGAATTCGCTCGAGGAGCGGGATAC
SMC00655_R4 (SphI)	GGGCATGCATTCCTCTCCTGGCAATCC
ctrA forward	GGCATATGCGGGTTCTACTGATCGAAG
ctrA 15AA reverse	GGGGATCCTCAGGCGGTTTCCAGGTAGTCGCTGCCTTCCGGCTCGCGCAGCACCTTGTACAGCTCGTCCATGCCG
ftsZ1 forward	GGCATATGGCCATCAACTTGCAGAAGC
ftsZ1 reverse	GCTCGACTGGCGGCGCAGG
ftsZ2 forward	GGCATATGACGGAATACAAGAAGCCG
ftsZ2 reverse	CTGCAGCGTACGCGAAGGAAC
fcrX forward for BACTH	TCTAGAGATGAAAGCACGTGAGAGCCTAGT
fcrX reverse for BACTH	TACCCGGGGGGCGCGCAGCCGCGCACCCG
ftsZ1 forward for BACTH	GGTCTAGAGATGGCCATCAACTTGCAGAAGC
ftsZ1 reverse for BACTH	TACCCGGGGGCTCGACTGGCGGCGCAGG
ftsZ2 forward for BACTH	TCTAGAGATGACGGAATACAAGAAGCCG
ftsZ2 reverse for BACTH	TACCCGGGGCTGCAGCGTACGCGAAGGAAC
ctrA forward for BACTH	TCTAGAGATGCGGGTTCTACTGATCG
ctrA reverse for BACTH	GGTACCCGGGCGGTTTCCAGGTAGTCG
yfp/CFP reverse	GGGGATCCTTACTTGTACAGCTCGTCCATGCCG
pfcrX -53 pb fcrX forward	GGCATATGTATCCCGCTCGGGAACAGTA
pfcrX -130 pb fcrX forward	GGCATATGCGAACCGGCTTCTCTAGTGG
pfcrX -180 pb fcrX forward	GGCATATGTTTTGTTTCCGGCTCGGTTG
pfcrX -227 pb fcrX forward	GGCATATGGGTTACCAGCGGTAGGCATT
pfcrX -289 pb fcrX forward	GGCATATGGCATCAGCATTTACGGAGCC
pfcrX -371 pb fcrX forward	GGCATATGCGACTCGTAAATGCGCGAAA
fcrX forward for qRT-PCR	GTCGGGTATTTCCGACCCTT
fcrX reverse for qRT-PCR	CATCTTCAGCTCGCGAATGG
16S RNA forward for qRT-PCR	AAAGGCGACGATCCATAGCTG
16S RNA reverse for qRT-PCR	AACCCTAGGGCCTTCATCACT
megaprimer pfcrX -53 pb fcrX forward	GGGTACCAAGCTTTATGCTTCTAGTGGTATCCCGCTCGGGAACAGTA
megaprimer pfcrX -180 pb fcrX forward	GGGTACCAAGCTTTATGCTTCTAGTGGTTTTGTTTCCGGCTCGGTTG
megaprimer pfcrX -227 pb fcrX forward	GGGTACCAAGCTTTATGCTTCTAGTGGGGTTACCAGCGGTAGGCATT
megaprimer pfcrX -289 pb fcrX forward	GGGTACCAAGCTTTATGCTTCTAGTGGGCATCAGCATTTACGGAGCC
megaprimer pfcrX - full pb fcrX forward	CTCGCCCTTGCTCACCATAGTCTTCCCCTTTTCCGCCG
megaprimer pfcrX - full pb fcrX reverse	CCTCGCCCTTGGAAACCATACGCAATACTCCCGTGGATAC
megaprimer pfcrX -289 pb fcrX forward MUT	ATCAGCATTTACGGAGCCGCGCATCATCGCACCTATGATT
megaprimer pfcrX - full pb fcrX forward MUT	AATCATAGGTGCGATGATGCGCGGCTCCGTAAATGCTGAT
RL3537 (fcrX) forward	GGCATATGCGTATGAAGTCGCGAGAAAG
RL3537 (fcrX) reverse	GGGGATCCTACATGGCTTCTCAGTGGCG
bab1-1615 (fcrX) forward	GGCATATGAAGCCACGTGAAAGCCTC
bab1-1615 (fcrX) reverse	GGGGATCCTTCAGTTGCCAGGATGCACT
avi_3526 (fcrX) forward	GGCATATGTCAAAACAGAGTGACGGCG
avi_3526 (fcrX) reverse	GGGGATCCGGCCAGGCAATGAAACCATC
fliJ forward	GGCATGTGACCAAGTGGGCCGCC
fliJ reverse	GGGGATCCGCTGGCTCTGCACCTCAC
